# miRNA-mediated regulation of lineage plasticity in YY1 knockout pro-B cells

**DOI:** 10.64898/2026.09.15.751727

**Authors:** Nasreen Bano, Sarah Naiyer, Sulagna Sanyal, Suchita Hodewadekar, Michael L. Atchison

## Abstract

Yin Yang 1 (YY1) is a multifunctional transcription factor involved in chromatin organization and gene regulation. While the mechanisms by which YY1 controls B cell lineage development have been explored at the transcriptional level, little is known at the post-transcriptional level. To address this, we performed integrated analyses combining bulk transcriptomics, miRNA profiling, and single-cell transcriptomics to identify YY1-dependent regulatory networks at the pro-B cell stage. YY1 knockout (KO) in pro-B cells leads to reduced B-lineage commitment and activation of genes associated with alternative hematopoietic fates. Our integrative analyses suggest that these changes are organized in part through coordinated miRNA-mRNA regulatory networks. In wild-type (WT) pro-B cells, miRNAs such as miR-10a-5p, miR-674-5p, and miR-21a-5p maintain B cell identity by suppressing RNAs linked to other lineages. In contrast, in YY1 KO pro-B cells increased expression of miRNAs including miR-15b-5p, miR-342-5p, and miR-34a-5p target pathways required for B cell development, proliferation, and survival thus reducing B lineage identity. Together, these findings suggest that YY1 preserves B cell identity through coordinated regulation of transcriptional and post-transcriptional programs, with YY1-dependent miRNA networks contributing to the maintenance of B cell-associated gene expression and restriction of alternative lineage programs. Among these, miR-15b-5p emerged as a central regulator predicted to regulate Bcl6b and E2f family transcription factors that control proliferative and transcriptional programs critical for early B cell development. At single-cell resolution, YY1 KO pro-B cells grown on OP9-DL4 feeders that provide Notch signaling displayed marked transcriptional heterogeneity and loss of pro-B lineage commitment. Pseudotime analysis revealed a branched developmental landscape, with cells diverging toward monocyte, macrophage, and dendritic cell fates rather than a consistent B cell differentiation trajectory. Collectively, these findings establish YY1 as a central regulator of lineage commitment integrating transcriptional and miRNA-mediated post-transcriptional mechanisms to regulate B cell identity.
