## Supplemental Table S1 for "miRNA-mediated regulation of lineage plasticity in YY1 knockout pro-B cells"

### Sheet: cluster4
Cluster4
category	GO_ids	Description	totalnumber	termnumber	pvalue	Count	rich_factor
BP	GO:0002757	immune response-activating signal transduction	451	23	1.4749e-07	23	0.0509978
BP	GO:0002253	activation of immune response	451	25	6.59397e-07	25	0.0554324
BP	GO:0042113	B cell activation	451	25	6.89094e-07	25	0.0554324
BP	GO:0070252	actin-mediated cell contraction	451	10	1.40236e-05	10	0.0221729
BP	GO:0050864	regulation of B cell activation	451	17	2.25304e-05	17	0.037694
BP	GO:0006753	nucleoside phosphate metabolic process	451	22	4.65674e-05	22	0.0487805
BP	GO:0050853	B cell receptor signaling pathway	451	13	5.42439e-05	13	0.0288248
BP	GO:0051251	positive regulation of lymphocyte activation	451	21	6.85537e-05	21	0.0465632
BP	GO:0009117	nucleotide metabolic process	451	21	9.89533e-05	21	0.0465632
BP	GO:0016054	organic acid catabolic process	451	14	0.000121118	14	0.0310421
CC	GO:0005743	mitochondrial inner membrane	460	23	2.94968e-05	23	0.05
CC	GO:0019866	organelle inner membrane	460	24	4.69932e-05	24	0.0521739
CC	GO:0098798	mitochondrial protein complex	460	15	0.000300994	15	0.0326087
CC	GO:0034703	cation channel complex	460	13	0.000506658	13	0.0282609
CC	GO:0034702	ion channel complex	460	15	0.00087716	15	0.0326087
CC	GO:0005759	mitochondrial matrix	460	14	0.00115078	14	0.0304348
CC	GO:1902495	transmembrane transporter complex	460	15	0.00148107	15	0.0326087
CC	GO:0098858	actin-based cell projection	460	12	0.00157365	12	0.026087
CC	GO:0042383	sarcolemma	460	10	0.00162207	10	0.0217391
CC	GO:1990351	transporter complex	460	15	0.00183827	15	0.0326087
MF	GO:0016684	oxidoreductase activity, acting on peroxide as acceptor	443	7	0.000132103	7	0.0158014
MF	GO:0016627	oxidoreductase activity, acting on the CH-CH group of donors	443	6	0.000841515	6	0.013544
MF	GO:0001540	amyloid-beta binding	443	6	0.00092337	6	0.013544
MF	GO:0016829	lyase activity	443	11	0.00122943	11	0.0248307
MF	GO:0016209	antioxidant activity	443	7	0.00128932	7	0.0158014
MF	GO:0005516	calmodulin binding	443	11	0.00145561	11	0.0248307
MF	GO:0004112	cyclic-nucleotide phosphodiesterase activity	443	4	0.00152946	4	0.00902935
MF	GO:0016835	carbon-oxygen lyase activity	443	6	0.00196528	6	0.013544
MF	GO:0016863	intramolecular oxidoreductase activity, transposing C=C bonds	443	3	0.00343472	3	0.00677201
MF	GO:0048019	receptor antagonist activity	443	3	0.00343472	3	0.00677201

### Sheet: cluster5
Cluster5
category	GO_ids	Description	totalnumber	termnumber	pvalue	Count	rich_factor
BP	GO:0019221	cytokine-mediated signaling pathway	146	20	1.91139e-13	20	0.136986
BP	GO:0022407	regulation of cell-cell adhesion	146	16	1.18834e-08	16	0.109589
BP	GO:0097529	myeloid leukocyte migration	146	12	1.41416e-08	12	0.0821918
BP	GO:0002274	myeloid leukocyte activation	146	12	2.55742e-08	12	0.0821918
BP	GO:0002764	immune response-regulating signaling pathway	146	14	3.82298e-08	14	0.0958904
BP	GO:1901342	regulation of vasculature development	146	14	5.64211e-08	14	0.0958904
BP	GO:0002757	immune response-activating signal transduction	146	13	1.74506e-07	13	0.0890411
BP	GO:0030168	platelet activation	146	7	9.0839e-07	7	0.0479452
BP	GO:0002430	complement receptor mediated signaling pathway	146	4	1.00753e-06	4	0.0273973
BP	GO:0030099	myeloid cell differentiation	146	13	2.15776e-06	13	0.0890411
BP	GO:0002695	negative regulation of leukocyte activation	146	9	3.09279e-06	9	0.0616438
BP	GO:0001819	positive regulation of cytokine production	146	13	5.22045e-06	13	0.0890411
CC	GO:0001726	ruffle	146	7	4.41948e-05	7	0.0479452
CC	GO:0031045	dense core granule	146	3	0.0012553	3	0.0205479
CC	GO:0042571	immunoglobulin complex, circulating	146	5	0.00174641	5	0.0342466
CC	GO:0019814	immunoglobulin complex	146	5	0.00198109	5	0.0342466
CC	GO:0043235	receptor complex	146	8	0.00400284	8	0.0547945
CC	GO:0009925	basal plasma membrane	146	3	0.00637543	3	0.0205479
CC	GO:0031225	anchored component of membrane	146	5	0.00832474	5	0.0342466
CC	GO:0032587	ruffle membrane	146	3	0.00937062	3	0.0205479
CC	GO:0031252	cell leading edge	146	7	0.0125015	7	0.0479452
CC	GO:0015629	actin cytoskeleton	146	8	0.0133362	8	0.0547945
MF	GO:0140375	immune receptor activity	143	13	9.77195e-13	13	0.0909091
MF	GO:0019955	cytokine binding	143	9	2.08393e-07	9	0.0629371
MF	GO:0004875	complement receptor activity	143	4	1.03861e-06	4	0.027972
MF	GO:0004896	cytokine receptor activity	143	7	2.93963e-06	7	0.048951
MF	GO:0019865	immunoglobulin binding	143	4	1.01667e-05	4	0.027972
MF	GO:0001540	amyloid-beta binding	143	5	3.26084e-05	5	0.034965
MF	GO:0034987	immunoglobulin receptor binding	143	7	3.35468e-05	7	0.048951
MF	GO:0005126	cytokine receptor binding	143	9	0.000176147	9	0.0629371
MF	GO:0005125	cytokine activity	143	7	0.000674123	7	0.048951
MF	GO:0005178	integrin binding	143	5	0.00172984	5	0.034965
