## Supplemental Table S3 for "miRNA-mediated regulation of lineage plasticity in YY1 knockout pro-B cells"

### Sheet: Sheet1
	logFC	logCPM	PValue	FDR
let-7b-5p	-1.30131	13.8085	0.0721332	0.468866
miR-16-5p	-0.524328	17.507	0.160682	0.522216
let-7g-5p	-0.453717	15.5139	0.359957	0.668491
miR-191-5p	-0.417889	17.5643	0.261772	0.576594
let-7i-5p	-0.234169	16.8088	0.546867	0.861608
let-7f-5p	-0.117393	17.1831	0.756537	0.89665
let-7c-5p	0.0126329	14.0977	0.98418	0.98418
miR-26a-5p	0.0663091	13.9594	0.920066	0.98418
let-7a-5p	0.116501	17.162	0.758704	0.89665
miR-93-5p	0.244699	15.8317	0.596498	0.861608
let-7d-5p	0.552504	15.4661	0.26612	0.576594
miR-139-5p	0.874348	14.8067	0.122744	0.522216
miR-15b-5p	7.10199	13.5422	4.21e-08	5.48e-07
